# Nucleosome context regulates chromatin reader preference

**DOI:** 10.1101/2025.04.29.651129

**Authors:** Matthew R. Marunde, Irina K. Popova, Nathan W. Hall, Anup Vaidya, James R. Bone, Brandon A. Boone, Peter J. Brown, Ryan J. Ezell, Tessa M. Firestone, Harrison A. Fuchs, Elisa Gibson, Zachary B. Gillespie, Susan L. Gloor, Allison R. Hickman, Sarah A. Howard, Natalia Ledo Husby, Victoria T. Hsiung, Andrea L. Johnstone, Laiba F. Khan, Krzysztof Krajewski, Alexander S. Lee, Eileen T. McAnarney, Keith E. Maier, Danielle N. Maryanski, Kelsey E. Noll, Katherine Novitzky, Emily F. Patteson, Keli L. Rodriguez, Julio C. Sanchez, Luis F. Schachner, Catherine E. Smith, Lu Sun, Hailey F. Taylor, Rachel Watson, Hannah E. Willis, Catherine A. Musselman, Bryan J. Venters, Marcus A. Cheek, Matthew J. Meiners, Zu-Wen Sun, Neil L. Kelleher, Martis W. Cowles, Ellen N. Weinzapfel, Michael-Christopher Keogh, Jonathan M. Burg

## Abstract

Chromatin is more than a simple genome packaging system, and instead locally distinguished by histone post-translational modifications (PTMs) that can directly change nucleosome structure and / or be “read” by chromatin-associated proteins to mediate downstream events. An accurate understanding of histone PTM binding preference is vital to explain normal function and pathogenesis, and has revealed multiple therapeutic opportunities. Such studies most often use histone peptides, even though these cannot represent the full regulatory potential of nucleosome context. Here we apply a range of complementary and easily adoptable biochemical and genomic approaches to interrogate fully defined peptide and nucleosome targets with a diversity of mono or multivalent chromatin readers. In the resulting data, nucleosome context consistently refined reader binding, and multivalent engagement was more often regulatory than simply additive. This included abrogating the binding of the Polycomb group L3MBTL1 MBT to histone tails with lower methyl states (me1 or me2 at H3K4, H3K9, H3K27, H3K36 or H4K20); and confirmation that the CBX7 chromodomain and AT-hook-like motif (CD-ATL) tandem act as a functional unit to confer specificity for H3K27me3. Further, *in vitro* nucleosome preferences were confirmed by *in vivo* reader-CUT&RUN genomic mapping. Such data confirms that more representative chromatin substrates provide greater insight to biological mechanism and its disorder in human disease.
