## Supplemental Table 1 - Resources for "Nucleosome context regulates chromatin reader preference"

### Sheet: CONTENTS
		Resource Table A : Plasmids + Proteins
		Resource Table B : dCypher Peptides (287x)
		Resource Table C : dCypher dNucs (80x)
		Resource Table D : Peptides (versa/MLA, 7x)
		Resource Table E : Luminex Panels
		Resource Table F : CUT&RUN antibodies, Readers (and Sequence stats)

### Sheet: A_Plasmids&Proteins
	Construct Number	Name	Description	Uniprot accession number (Region covered)	Fusion Construct Mass (Da)
	EpiB#024	GST-BRD4 BD1	GST-tagged BRD4 Bromodomain 1	Q60885 (41 - 180)	41000
	EpiB#173	GST-BRD3 BD1	GST-tagged BRD3 Bromodomain 1	Q15059 (25-160)	42590
	CM-BRM	GST-BRM BD	GST-tagged BRM Bromodomain	P51531 (1378-1508)	41949
	CM-BRG1	GST-BRG1 BD	GST-tagged BRG1 Bromodomain	P51532 (1453-1569)	40613
	EpiB#506	6His-ENL YEATS	6His-tagged ENL YEATS Domain	Q03111 (1-155)	18646
	EpiB#279	6His-AF9 YEATS	6His-tagged AF9 YEATS Domain	P42568 (1-149)	19582
	EpiB#381	6His-Gas41 YEATS	6His tagged Gas41 YEATS Domain	O95619 (15-150)	19478
	EpiB#509	6His-YEATS2 YEATS	6His tagged YEATS2 YEATS Domain	Q9ULM3 (202-345)	19302
	EpiB#151	GST-L3MBTL1 MBT	GST-tagged L3MBTL1 3xMBT Domain	Q9Y468 (190-530)	65807
	EpiB#714	GST-TAF3 PHD	GST- tagged TAF3 PHD domain	Q5VWG9 (856-916)	37754
	-	GST-RAG2 PHD	GST-tagged RAG2 PHD Domain	P55895 (387-493)	39066
	EpiB#166	GST-HP1β CD	GST-tagged HP1β Chromodomain [CBX1]	P83916 (1-185)	48111
	EpiB#382	GST-ATRX ADD	GST tagged ATRX ADD domain	P46100 (159-296)	42762
	EpiB#453	GST-CBX7 CD	GST-tagged CBX7 Chromodomain	O95931 (8-69)	34376
	EpiB#454	GST-CBX7 CD-ATL	GST-tagged CBX7 Chromodomain + AT hook-like domain	O95931 (1-84)	36919
	EpiB#455	GST-CBX7 CD[F11A]-ATL	GST-tagged CBX7 Chromodomain (F11 mutated to A) + AT hook-like domain	O95931 (1-84)	36843
	EpiB#461	GST-DNMT3A PWWP	GST-tagged DNMT3A PWWP	Q9Y6K1 (282-425)	43425
	SGC-GLYR1	6His-GLYR1 PWWP	6His-tagged GLYR1 PWWP	Q49A26 (5-97)	13095
	SGC-NSD2	6His-NSD2 PWWP1	6His-tagged NSD2 PWWP1	O96028 (208-268)	20376
	SGC-NSD3	6His-NSD3 PWWP1	6His-tagged NSD3 PWWP1	Q9BZ95 (247-398)	20084
	SGC-BRD1	6His-BRD1 PWWP	6His-tagged BRD1 PWWP	O95696 (925-1049)	16421
	SGC-BRPF1	6His-BRPF1 PWWP	6His-tagged BRPF1 PWWP	P55201 (1085-1213)	17096
	pCM048	H2A.1	human H2A	P0C0S8
	pCM122	H2B.1C	human H2B	P62807
	pCM112	H3.2	human H3	Q71DI3
	pCM148	H4	human H4	P62805
	pCM149	H4K16C	human H4 K16C mutant	P62807
	pCM001	601 DNA	147 bp Widom 601 nucleosome-positioning DNA sequence (ATCGAGAATCCCGGTGCCGAGGCCGCTCAATTGGTCGTAG ACAGCTCTAGCACCGCTTAAACGCACGTACGCGCTGTCCCCCGCGTTTTAACCGCCAAGGGGATTACTCCCTAGTCTCCAGGCACGTGTCAGATATATACATCCGAT)	-	-

### Sheet: B_Captify peptides
EpiCypher Catalog #	EpiCypher P#	Peptide Length	Peptide Identifier	MW, g/mol
12-0203	P587	H2A 10-25	H2A (10-25)	2218.62
12-0112	P300	H2A 1-17	H2A (1-17)	2227.64
12-0062	P625	H2AX 1-17	H2A.X (1-17)	2186.62
N/A	P626	H2AX 1-17	H2A.X K5ac	2228.62
12-0198	P320	H2AZ 1-19	H2A.Z (1-19)	2245.68
12-0199	P321	H2AZ 1-19	H2A.Z (1-19) (N-ac)	2287.71
12-0200	P322	H2AZ 1-19	H2A.Z K4ac + K8ac + K12ac (1-19)	2371.79
12-0201	P323	H2AZ 1-19	H2A.Z K4ac + K8ac + K12ac (1-19) (N-ac)	2413.82
12-0194	P306	H2A 1-17	H2ACit3 + K5ac	2270.66
12-0044	P302	H2A 1-17	H2AK5ac	2269.67
12-0191	P301	H2A 1-17	H2AK5ac + K9ac + K13ac + K15ac	2395.78
12-0196	P309	H2A 1-17	H2AK5ac + K9ac + K13ac + K15ac (no N-ac)	2353.75
12-0192	P304	H2A 1-17	H2AR3me2a + K5ac	2297.73
12-0195	P307	H2A 1-17	H2AS1p + Cit3 + K5ac	2350.64
12-0078	P303	H2A 1-17	H2AS1p + K5ac	2349.65
N/A	P308	H2A 1-17	H2AS1p + K5ac + K9ac + K13ac + K15ac	2475.76
12-0197	P310	H2A 1-17	H2AS1p + K5ac + K9ac + K13ac + K15ac (no N-ac)	2433.73
12-0193	P305	H2A 1-17	H2AS1p + R3me2a + K5ac	2377.71
12-0039	P311	H2AX 132-142	H2AX (132-142)	1738.96
12-0040	P312	H2AX 132-142	H2AX (S139p)	1818.94
12-0077	P400	H2B 1-24	H2B (1-24)	2904.52
12-0207	P408	H2B 1-24	H2BK12ac	2946.55
12-0211	P412	H2B 1-24	H2BK12ac + K15ac + K16ac + K20ac	3072.66
12-0208	P409	H2B 1-24	H2BK15ac	2946.55
12-0209	P410	H2B 1-24	H2BK16ac	2946.55
12-0210	P411	H2B 1-24	H2BK20ac	2946.55
12-0206	P403	H2B 1-24	H2BK5me1	2918.54
12-0205	P402	H2B 1-24	H2BK5me2	2932.57
12-0204	P401	H2B 1-24	H2BK5me3	2947.6
12-0001	P1	H3 1-20	H3 (1-20)	2537
N/A	P246	H3 1-20	H3 (1-20) N-ac	2654.14
12-0107	P161 II	H3 1-25	H3 (1-25)	3054.62
N/A	P90G	H3.3 15-41	H3 (15-41)	3414.99
12-0128	331	H3 21-44	H3 (21-44)	2917.5
12-0130	P253	H3 52-61	H3 (52-61)	1764.1
N/A	P104	H3 74-84	H3 (74-84)	2009.37
12-0025	P100	H3 74-84	H3 (74-84) N-ac	2051.41
12-0243	P208	H3 105-124	H3 105-124	2966.54
12-0067	P213	H3 120-135	H3 120-135	2438.91
N/A	P203	H3 30-49	H3 30-49	2859.4
12-0109	P2657	H3 1-20	H3.1 (1-20), K18but	2607.13
12-0095	P245v4	H3 1-32	H3.1 (1-32)	3766.43
12-0105	P2655	H3 15-34	H3.1 (15-34)K27ac	2492.98
12-0106	P2656	H3 15-34	H3.1 (15-34)K27but	2521.03
12-0016	P202	H3 15-34	H3.1 15-34	2678.16
N/A	P2445	H3 1-32	H3.1K14ac (1-32)	3808.46
N/A	P2446	H3 1-32	H3.1K18ac (1-32)	3808.46
N/A	P2447	H3 1-32	H3.1K23ac (1-32)	3808.46
12-0213	P2667	H3.3 27-45	H3.3 (27-45)	2434.86
12-0064	P209	H3.3 15-34	H3.3 15-34	2694.16
N/A	P210	H3.3 30-49	H3.3 30-49	2875.4
12-0063	P211	H3.3 120-135	H3.3 75-94	2907.3
12-0042	P241	H3.3 15-34	H3.3K27ac (15-34)	2508.94
12-0218	1027	H3.3 15-34	H3.3K27bhb (15-34)	2553.03
12-0090	1022	H3.3 15-34	H3.3K27but (15-34)	2537.03
12-0091	1023	H3.3 15-34	H3.3K27cr (15-34)	2535.01
12-0217	1025	H3.3 15-34	H3.3K27hxo (15-34)	2565.08
12-0089	1021	H3.3 15-34	H3.3K27pro (15-34)	2523
12-0219	1024	H3.3 15-34	H3.3K27vl (15-34)	2551.06
12-0230	P2666	H3.3 27-45	H3.3K36ac (27-45)	2476.9
12-0231	P126	H3.3 27-45	H3.3K36me1	2448.88
12-0115	P2665	H3.3 27-45	H3.3K36me2 (27-45)	2462.91
12-0212	P2664	H3.3 27-45	H3.3K36me3 (27-45)	2477.95
12-0220	476	H3.3 27-45	H3.3T32p (27-45)	2514.84
12-0226	475	H3.3 27-45	H3.3T32pK36me1 (27-45)	2528.86
N/A	P53	H3 1-20	H3Cit2 (1-20)	2537.99
N/A	P56	H3 1-20	H3Cit2 + K4ac + K9ac + K14ac + K18ac (1-20)	2706.13
N/A	P63	H3 1-20	H3Cit2 + K4me2 (1-20)	2566.04
N/A	P54	H3 1-20	H3Cit2 + K4me3 (1-20)	2581.07
N/A	P55	H3 1-20	H3Cit2 + K4me3 + K9ac + K14ac + K18ac (1-20)	2707.18
N/A	P2670	H3 1-20	H3Cit8 (1-20)	2724.2
12-0123	P11	H3 1-20	H3K14ac + K18ac (1-20)	2621.07
N/A	P155	H3 1-20	H3K14me2	2640.16
12-0158	P156	H3 1-20	H3K14me3	2655.19
N/A	217	H3 1-20	H3K14-Nle (1-20)	2597.13
12-0005	P10	H3 1-20	H3K18ac (1-20)	2579.04
12-0109	P158 I	H3 1-25	H3K18ac (1-25)	3096.65
12-0127	P169	H3.3 15-34	H3K18ac + K23ac + K27ac	2593.05
N/A	P170 I	H3.3 15-34	H3K18ac + K23ac + K27ac + S28p	2673.03
12-0013	P139	H3 1-20	H3K18me1 (1-20)	2551.03
12-0014	P138	H3 1-20	H3K18me2 (1-20)	2565.06
N/A	P91G	H3.3 15-41	H3K18me3	3458.07
12-0015	P137	H3 1-20	H3K18me3 (1-20)	2580.09
N/A	P95G	H3.3 15-41	H3K18me3 + K36me3	3501.16
N/A	P218	H3 11-26	H3K18-Nle (11-26)	2109.57
12-0056	P171	H3.3 15-34	H3K23ac	2508.97
N/A	P215	H3 15-34	H3K23me1 15-34	2692.19
N/A	P2663	H3.3 15-34	H3K23me2 (15-34)	2419.88
12-0190	P853 I	H3 15-34	H3K23me3 (15-34)	2721.3
N/A	219	H3 15-31	H3K23-Nle (15-31)	2236.71
12-0049	P242	H3.3 15-34	H3K27ac + S28p	2816.18
12-0176	336	H3 21-44	H3K27acK36me1 (21-44)	2974.5
N/A	337	H3 21-44	H3K27acK36me2 (21-44)	2988.5
12-0177	P2716	H3 21-44	H3K27acK36me3 (21-44)	2975.5
12-0017	P197	H3.3 15-34	H3K27me1	2480.93
12-0018	P196	H3.3 15-34	H3K27me2	2494.95
12-0234	P226	H3.3 15-34	H3K27me2 + S28p	2574.93
12-0019	P195	H3.3 15-34	H3K27me3	2509.99
12-0055	P225	H3.3 15-34	H3K27me3 + S28p	2589.97
12-0129	335	H3 21-44	H3K36ac (21-44)	2959.5
12-0174	332	H3 21-44	H3K36me1 (21-44)	2931.5
12-0229	333	H3 21-44	H3K36me2 (21-44)	2945.5
N/A	P93G	H3.3 15-41	H3K36me3	3458.07
N/A	P789	H3 27-46	H3K36me3	2519.99
12-0175	334	H3 21-44	H3K36me3 (21-44)	2959.5
N/A	P265 II	H3 1-15	H3K4A + K9me2 (1-15)	1960.31
12-0002	P4	H3 1-20	H3K4ac (1-20)	2579.04
12-0120	P5	H3 1-20	H3K4ac + K14ac (1-20)	2621.07
12-0074	P15	H3 1-20	H3K4ac + K14ac + K18ac (1-20)	2663.11
12-0121	P13	H3 1-20	H3K4ac + K18ac (1-20)	2621.07
12-0119	P7	H3 1-20	H3K4ac + K9ac (1-20)	2621.07
12-0124	P8	H3 1-20	H3K4ac + K9ac + K14ac (1-20)	2663.11
12-0006	P17	H3 1-20	H3K4ac + K9ac + K14ac + K18ac (1-20)	2705.15
12-0126	P16	H3 1-20	H3K4ac + K9ac + K18ac (1-20)	2663.11
N/A	P37	H3 1-20	H3K4ac + K9ac + S10p + K14ac + K18ac (1-20)	2785.13
N/A	P187	H3 1-20	H3K4ac + K9me1 + K14ac + K18ac	2677.14
N/A	P186	H3 1-20	H3K4ac + K9me2 + K14ac + K18ac	2691.16
12-0172	P229	H3 1-20	H3K4ac + K9me3	2622.12
N/A	P43	H3 1-20	H3K4ac + K9me3 + K14ac + K18ac (1-20)	2706.2
12-0007	P34	H3 1-20	H3K4me1 (1-20)	2551.03
N/A	1028	H3 1-21	H3K4me1 (1-21)	2736.25
12-0153	P135	H3 1-20	H3K4me1 + K18ac (1-20)	2668.17
N/A	P35	H3 1-20	H3K4me1 + K9ac + K14ac + K18ac (1-20)	2677.14
12-0149	P45	H3 1-20	H3K4me1 + K9ac + K18ac (1-20)	2635.1
N/A	P260	H3 1-15	H3K4me1 + K9me2	2031.43
12-0008	P32	H3 1-20	H3K4me2 (1-20)	2565.06
N/A	P33	H3 1-20	H3K4me2 + K9ac + K14ac + K18ac (1-20)	2691.17
N/A	P44	H3 1-20	H3K4me2 + K9ac + K18ac (1-20)	2649.13
N/A	P259	H3 1-15	H3K4me2 + K9me2	2045.45
N/A	P164	H3 1-20	H3K4me2 + T6p	2645.03
N/A	P167	H3 1-20	H3K4me2 + T6p + K9ac + K14ac + K18ac	2771.14
12-0009	P18	H3 1-11	H3K4me3 (1-11)	2580.09
N/A	P661	H3 1-20	H3K4me3 (1-20)	1719.08
N/A	P662	H3 1-7	H3K4me3 (1-7)	1246.54
12-0141	P20	H3 1-20	H3K4me3 + K14ac (1-20)	2622.12
12-0145	P24	H3 1-20	H3K4me3 + K14ac + K18ac (1-20)	2664.16
12-0142	P21	H3 1-20	H3K4me3 + K18ac (1-20)	2622.12
12-0048	P19	H3 1-20	H3K4me3 + K9ac (1-20)	2622.12
12-0143	P22	H3 1-20	H3K4me3 + K9ac + K14ac (1-20)	2664.16
N/A	P25	H3 1-20	H3K4me3 + K9ac + K14ac + K18ac (1-20)	2705.19
12-0144	P23	H3 1-20	H3K4me3 + K9ac + K18ac (1-20)	2664.16
12-0156	P148	H3 1-20	H3K4me3 + K9ac + S10p (1-20)	2702.1
N/A	P39	H3 1-20	H3K4me3 + K9ac + S10p + K14ac + K18ac (1-20)	2786.18
N/A	P264 II	H3 1-15	H3K4me3 + K9me2	2060.49
12-0068	P132	H3 1-20	H3K4me3 + K9me3 (1-20)	2623.18
12-0152	P96 I	H3 1-20	H3K4me3 + R8me2a + K9me3 (1-20)	2651.23
12-0151	P89	H3 1-20	H3K4me3 + R8me2s + K9me3 (1-20)	2651.23
12-0147	P38	H3 1-20	H3K4me3 + S10p (1-20)	2660.07
12-0161	P163	H3 1-20	H3K4me3 + T6p	2660.07
N/A	P166	H3 1-20	H3K4me3 + T6p + K9ac + K14ac + K18ac	2786.18
12-0221	1040	H3 1-20	H3K4me3R8me2a	2608.18
N/A	P65	H3 1-20	H3K4N3	2563
12-0131	P254	H3 52-61	H3K56ac (52-61)	1806.13
N/A	P255	H3 52-61	H3K56me3 (52-61)	1807.18
12-0026	P103	H3 74-84	H3K79me1 (74-84)	2065.43
12-0027	P102	H3 74-84	H3K79me2 (74-84)	2079.46
12-0028	P101	H3 74-84	H3K79me3 (74-84)	2094.5
12-0003	P3	H3 1-20	H3K9ac (1-20)	2579.04
12-0066	P6	H3 1-20	H3K9ac + K14ac (1-20)	2621.07
12-0125	P14	H3 1-20	H3K9ac + K14ac + K18ac (1-20)	2663.11
12-0122	P12	H3 1-20	H3K9ac + K18ac (1-20)	2621.07
12-0061	P144	H3 1-20	H3K9ac + S10p (1-20)	2659.02
12-0228	1032	H3 1-20	H3K9bhb	2623.13
12-0086	1013	H3 1-20	H3K9but	2607.13
12-0099	1014	H3 1-20	H3K9cr	2605.12
12-0101	1043	H3 1-20	H3K9crK14crK18cr	2741.27
12-0224	1030	H3 1-20	H3K9hxo	2635.19
12-0010	P134	H3 1-20	H3K9me1 (1-20)	2551.03
12-0155	P147	H3 1-20	H3K9me1 + S10p (1-20)	2631.01
12-0011	P133	H3 1-15	H3K9me2 (1-15)	2565.06
N/A	P258	H3 1-20	H3K9me2 (1-20)	2017.4
N/A	P237	H3 1-20	H3K9me2 (1-32)	3794.48
12-0173	P238	H3 1-20	H3K9me2 + K27me1 (1-32)	3808.51
N/A	P129	H3 6-30	H3K9me2 + K27me2 (6-30)	3334.98
12-0093	P146	H3 1-20	H3K9me2 + S10p (1-20)	2645.03
12-0012	P42	H3 1-20	H3K9me3 (1-20)	2580.09
12-0054	P145	H3 1-20	H3K9me3 + S10p (1-20)	2660.07
N/A	216	H3 1-20	H3K9-Nle (1-20)	2597.13
12-0085	1012	H3 1-20	H3K9pro	2593.1
12-0225	1034	H3 1-20	H3K9su	2637.11
12-0223	1029	H3 1-20	H3K9vl	2621.16
N/A	P151	H3 1-20	H3R17me1 (1-22)	2723.21
12-0157	P149	H3 1-20	H3R17me2a (1-22)	2737.24
12-0108	P159 I	H3 1-25	H3R17me2a (1-25)	3082.67
12-0110	P160 I	H3 1-25	H3R17me2a + K18ac (1-25)	3124.71
12-0082	P150	H3 1-20	H3R17me2s (1-22)	2737.24
12-0171	P224	H3.3 15-34	H3R26me2a	2494.95
12-0168	P200	H3.3 15-34	H3R26me2a + K27me1	2509
12-0167	P198	H3.3 15-34	H3R26me2a + K27me3	2538.04
N/A	P62	H3 1-20	H3R2me1 + K4me2 (1-20)	2579.08
N/A	P51	H3 1-20	H3R2me1 + K4me3	2594.11
N/A	P52	H3 1-20	H3R2me1 + K4me3 + K9ac + K14ac + K18ac (1-20)	2720.22
12-0060	P47	H3 1-20	H3R2me2a (1-20)	2565.05
N/A	P48	H3 1-20	H3R2me2a + K4ac + K9ac + K14ac + K18ac (1-20)	2733.2
12-0150	P60	H3 1-20	H3R2me2a + K4me2 (1-20)	2593.11
12-0070	P30	H3 1-20	H3R2me2a + K4me3 (1-20)	2608.14
N/A	P50	H3 1-20	H3R2me2a + K4me3 + K9ac + K14ac + K18ac (1-20)	2734.25
N/A	P41	H3 1-20	H3R2me2a + K4me3 + K9ac + S10p + K14ac + K18ac (1-20)	2814.23
12-0148	P40	H3 1-20	H3R2me2a + K4me3 + S10p (1-20)	2687.12
12-0071	P29	H3 1-20	H3R2me2a + T3p + K4me3 (1-20)	2688.12
N/A	P28	H3 1-20	H3R2me2a + T3p + K4me3 + K9ac + K14ac + K18ac	2814.23
N/A	P61	H3 1-20	H3R2me2s + K4me2 (1-20)	2593.11
12-0159	P157	H3 1-20	H3R2me2s + K4me3	2608.14
N/A	P174	H3 1-20	H3R2me2s + K4me3 + K9ac + K14ac + K18ac	2734.25
12-0079	P140	H3 1-20	H3R8me1	2626.17
N/A	P179	H3 1-20	H3R8me1 + K9me2	2579.08
N/A	P178	H3 1-20	H3R8me1 + K9me3	2594.11
12-0080	P141	H3 1-20	H3R8me2a	2640.2
12-0164	P182	H3 1-20	H3R8me2a + K9me1	2579.08
12-0214	P181	H3 1-20	H3R8me2a + K9me2	2593.11
12-0163	P180	H3 1-20	H3R8me2a + K9me3	2608.14
12-0081	P142	H3 1-20	H3R8me2s	2640.2
12-0166	P185	H3 1-20	H3R8me2s + K9me1	2579.08
12-0215	P184	H3 1-20	H3R8me2s + K9me2	2593.11
12-0165	P183	H3 1-20	H3R8me2s + K9me3	2608.14
12-0041	P36	H3 1-20	H3S10p (1-20)	2616.98
12-0084	P243	H3.3 15-34	H3S28p	2774.14
N/A	P790	H3 27-46	H3S31p + K36me3	2599.97
12-0154	P136	H3 1-20	H3T11p (1-20)	2692.09
N/A	P57	H3 1-20	H3T3p (1-20)	2919.35
12-0072	P125	H3 1-20	H3T3p (1-20)	2616.98
12-0053	P27	H3 1-20	H3T3p + K4me3 (1-20)	2660.07
N/A	P26	H3 1-20	H3T3p + K4me3 + K9ac + K14ac + K18ac (1-20)	2785.17
12-0160	P162	H3 1-20	H3T6p	2616.98
12-0162	P165	H3 1-20	H3T6p + K9ac + K14ac + K18ac	2743.09
12-0169	P220	H3 1-20	H3T6p + K9me3	2660.07
12-0170	P221	H3 1-20	H3T6p + R8me2a + K9me3	2688.12
12-0035	P99	H4 11-27	H4 (11-27)	2403.85
12-0029	P58	H4 1-23	H4 (1-23)	2831.4
N/A	P2669	H4 1-24	H4 (1-24)	3232.7
12-0032	P68	H4 1-23	H4K12ac (1-23)	2873.43
12-0136	P364	H4 1-23	H4K12ac + K16ac	2915.47
N/A	P88	H4 11-27	H4K12ac + K16ac + K20me1 (11-27)	2487.96
12-0232	P87	H4 11-27	H4K12ac + K16ac (11-27)	2501.99
12-0051	P86	H4 11-27	H4K12ac + K16ac + K20me2 (11-27)	2515.98
12-0050	P85	H4 11-27	H4K12ac + K16ac + K20me3 (11-27)	2531.01
12-0076	P365	H4 1-23	H4K12ac + K20ac	2915.47
N/A	P370	H4 1-23	H4K12ac + KQ5,8,16,20	2873.26
N/A	P2671	H4 1-23	H4K12acK16acK20me3 (1-23)	3358.8
12-0183	P373 I	H4 1-23	H4K12me1	2845.42
12-0033	P69	H4 1-23	H4K16ac (1-23)	2873.43
12-0137	P366	H4 1-23	H4K16ac + K20ac	2915.47
12-0052	P352	H4 1-23	H4K20ac	2988.52
12-0036	P84	H4 11-27	H4K20me1 (11-27)	2417.88
12-0037	P83	H4 11-27	H4K20me2 (11-27)	2431.9
12-0038	P82	H4 11-27	H4K20me3 (11-27)	2446.94
12-0216	393	H4 1-23	H4K20me3 (1-23)	2874.53
12-0030	P66	H4 1-23	H4K5ac (1-23)	2873.43
12-0045	P70	H4 1-23	H4K5ac + K12ac (1-23)	2915.47
12-0139	379	H4 1-23	H4K5ac + K12ac + K16ac	2957.51
12-0132	P360	H4 1-23	H4K5ac + K16ac	2915.47
12-0133	P361	H4 1-23	H4K5ac + K20ac	2915.47
12-0073	P359	H4 1-23	H4K5ac + K8ac	2915.47
12-0047	P72	H4 1-23	H4K5ac + K8ac + K12ac (1-23)	2957.51
12-0034	P59	H4 1-23	H4K5ac + K8ac + K12ac + K16ac (1-23)	2999.54
12-0189	P383	H4 1-23	H4K5ac + K8ac + K12me1 + K16ac	2971.53
12-0140	380	H4 1-23	H4K5ac + K8ac + K16ac	2957.51
12-0184	P374	H4 1-23	H4K5ac + K8me1 + K12ac	2929.5
12-0188	P382	H4 1-23	H4K5ac + K8me1 + K12ac + K16ac	2971.53
12-0116	P2704	H4 1-23	H4K5but (1-23)	2901.53
12-0227	395	H4 1-23	H4K5butK8butK12but	3041.72
12-0102	396	H4 1-23	H4K5crK8crK12cr	3035.67
12-0118	P2706	H4 1-23	H4K5K8but (1-23)	2971.63
12-0181	P371 I	H4 1-23	H4K5me1	2845.42
12-0187	P381	H4 1-23	H4K5me1 + K8ac + K12ac + K16ac	2971.53
12-0185	P375	H4 1-23	H4K5me1 + K8ac + K12me1	2901.49
12-0186	P376	H4 1-23	H4K5me1 + K8me1 + K12me1	2873.48
12-0222	394	H4 1-23	H4K5proK8proK12pro	2999.63
12-0031	P67	H4 1-23	H4K8ac (1-23)	2873.43
12-0134	P362	H4 1-23	H4K8ac + K12ac	2915.47
12-0138	378	H4 1-23	H4K8ac + K12ac + K16ac	2957.51
12-0046	P71	H4 1-23	H4K8ac + K16ac (1-23)	2915.47
12-0135	P363	H4 1-23	H4K8ac + K20ac	2915.47
12-0117	P2705	H4 1-23	H4K8but (1-23)	2901.53
12-0182	P372	H4 1-23	H4K8me1	2845.42
12-0111	P75	H4 1-23	H4R3me1 (1-23)	2770.32
12-0103	P81	H4 1-23	H4R3me1 + K5ac + K8ac + K12ac + K16ac + K20ac (1-23)	2980.5
12-0058	P73	H4 1-23	H4R3me2a (1-23)	2784.34
N/A	P350 I	H4 1-23	H4R3me2a + K5ac	2826.38
N/A	P79	H4 1-23	H4R3me2a + K5ac + K8ac + K12ac + K16ac + K20ac (1-23)	2994.53
12-0059	P74	H4 1-23	H4R3me2s (1-23)	2784.34
N/A	P80	H4 1-23	H4R3me2s + K5ac + K8ac + K12ac + K16ac + K20ac (1-23)	2994.53
12-0180	P357	H4 1-23	H4S1p (1-23)	2911.4
12-0179	P353	H4 1-23	H4S1p + K5ac + K8ac + K12ac + K16ac	3079.52
N/A	P78	H4 1-23	H4S1p + R3me1 (1-23)	2850.3
N/A	P76	H4 1-23	H4S1p + R3me2a (1-23)	2864.32
N/A	P77	H4 1-23	H4S1p + R3me2s (1-23)	2864.32

### Sheet: C_Captify dNucs
EpiCypher Catalog #	dNuc Identifier (Homotypic)
16-0006	H3.1 (Unmodified; 147bp)
16-0011	H3.3 (Unmodified; 147bp)
-	Unmodified (187bp)
-	Unmodified (hemi-me 187bp)
16-0016	H3.1Δ32
16-0018	H4Δ15
16-0014	H2AZ.1
16-0015	H2AZ.2
16-0013	H2AX
16-0366	H2AXS139ph
16-0359	H2AR3me1
16-0360	H2AR3m2a
16-0361	H2AR3me2s
16-0376	H2Atetraac
16-0395	H2AK119ub
16-0396	H2BK120ub
16-0359	H3R2Me1
16-0360	H3R2Me2a
16-0361	H3R2Me2S
16-0321	H3K4Me1
16-0334	H3K4Me2
16-0316	H3K4Me3
16-0342	H3K4Ac
16-0379	H3R8me1
16-0380	H3R8me2a
16-0381	H3R8me2s
16-0325	H3K9Me1
16-0324	H3K9Me2
16-0315	H3K9Me3
16-0314	H3K9Ac
16-0371	H3K9Bu
16-0351	H3K9Cr
16-0345	H3S10ph
16-0343	H3K14Ac
16-0382	H3R17me1
16-0375	H3R17me2a
16-0372	H3K18Ac
16-0373	H3K18Bu
16-0337	H3K18Cr
16-0364	H3K23Ac
16-0338	H3K27Me1
16-0339	H3K27Me2
16-0317	H3K27Me3
16-0365	H3K27Ac
16-0384	H3K27bu
16-0383	H3K27cr
16-0385	H3K27ac+S28ph
16-0322	H3K36Me1
16-0319	H3K36Me2
16-0320	H3K36Me3
16-0378	H3K36ac
16-0336	H3tetraac
16-0335	H3K4me3triac
16-0362	H3R2,8,17 cit
16-0367	H3K79me1
16-0368	H3K79me2
16-0369	H3K79me3
16-0356	H4R3me1
16-0357	H4R3me2a
16-0358	H4R3me2s
16-0352	H4K5ac
16-0353	H4K8Ac
16-0312	H4K12Ac
16-0354	H4K16Ac
16-0377	H4K20ac
16-0313	H4tetraac
16-0374	H3/H4tetraac
16-0331	H4K20Me1
16-0332	H4K20Me2
16-0333	H4K20Me3
16-0349	H3.3K4M
16-0350	H3.3K9M
16-1323	H3.3K27M
16-0346	H3.3G34R
16-0347	H3.3G34V
16-0348	H3.3G34W
16-0344	H3.3K36M
16-0029	H2AE61A
16-0030	H2AE92K
16-0031	H2BE105A,E113A

### Sheet: D_versaNucs + peptides
VERSA
	Internal Code	Description	Expected Mass	Observed Mass (m/z)
	1	Unmodified	3494.06	3493.11
	7	H3K4me3	3535.12	3535.05
	8	H3K9me3	3535.14
	14	H3S10ph	3573.01	3573.02
	15	H3K9me3+S10ph	3615.01	3615.08
	-	H3K4Cme3 (MLA)	3512.03	3552.98
	-	H3K9Cme3 (MLA)	3512.03	3552.98
	EpiCypher versaNucs® were created by individually ligating histone H3 tail peptides (aa1-31 (A29L) with mutation / PTM(s) of interest
	to a H3 tailless nucleosome precursor (H3.1Ndelta32 assembled on 147bp 5’ biotinylated 601 DNA).
	The resulting nucleosome products were confirmed to contain <5% free DNA, undetectable levels of peptide precursor,
	and ≥90% full-length H3.1 with the modification(s) of interest (e.g. Suppl. Fig. 12).

### Sheet: E_Luminex Panels
	Fig. 4B-C				Fig. 3.7B
	xMAP Bead Region	Nucleosome			xMAP Bead Region	Nucleosome
	12	Unmodified			21	Unmodified
	13	H3K4me1			28	H2AK119ub1
	14	H3K4me2			33	H2BK120ub1
	15	H3K4me3			14	H2A(E92K)
	18	H3K9me1
	20	H3K9me2
	21	H3K9me3
	22	H3K27me1
	25	H3K27me2
	26	H3K27me3
	27	H3K36me1
	28	H3K36me2
	29	H3K36me3
	33	H4K20me1
	34	H4K20me2
	35	H4K20me3

### Sheet: F_C&R Abs (and sequence Stats)
REAGENTS
	CUT&RUN Format	Target	Antibody
	Native	IgG	EpiCypher #13-0042 (Lot 20036001-52)
	Native	H3K4me3	EpiCypher #13-0041 (Lot 20218003-49)
	Native	H3K9me3	Thermo #49-1008 (Lot A2810P201223)
	Native	H3K27me3	EpiCypher #13-00XX (Lot XXX)
	Native	anti-GST	Bethyl A190-122A (Lot 11)
	Native	-	GST-TAF3 PHD (Resource Table A)
	Native	-	GST-RAG2 PHD (Resource Table A)
	Native	-	GST-HP1β CD (Resource Table A)
	Native	-	GST-CBX7 CD-ATL (Resource Table A)
CUTANA C&R Seq Stats	Cells / Format	Target	Total PF Clusters	Uniquely aligned	Unique Aligned Rate
	Native	IgG	10932007	9279129	0.848804
	Native	H3K4me3	10358074	9152948	0.883653
	Native	H3K9me3	12388525	11633375	0.939044
	Native	H3K27me3	9999140	9721515	0.972235
	Native	anti-GST	13961429	11810935	0.845969
		AVERAGE	1.09194e+07	9.94674e+06	0.910934
Reader C&R Seq Stats	Cells / Format	Target	Total PF Clusters	Uniquely aligned	Unique Aligned Rate
	Native	GST-TAF3-PHD	11567153	10357352	0.895411
	Native	GST-RAG2-PHD	12761043	12243395	0.959435
	Native	GST-HP1β-PHD	14047263	13384350	0.952808
	Native	GST-CBX7-CD+ATL	14967968	13635183	0.910958
		AVERAGE	1.33359e+07	12405070	0.929653
